# Eukaryotic recombinases duplicated after divergence from known asgardarchaeal RadA: implications for the evolution of sex during eukaryogenesis

**DOI:** 10.1101/2025.05.23.655837

**Authors:** Lisa Matsuo, Anna Novák Vanclová, Andrew Pomiankowski, Nick Lane, Joel B. Dacks

## Abstract

The origin of meiotic sex was a key milestone in the evolution of the eukaryotic cell. The DNA recombinases Rad51 and DMC1 have been used previously to trace the timing and origins of the meiotic machinery, and warrant revisiting in the face of the recent increased diversity of reported asgardarchaeal taxa. Here we perform comparative genomics and phylogenetic analyses of RadA protein sequences from a broad sampling of eukaryotic and archaeal taxa. We show that even with increased and new sampling, the eukaryotic Rad51 and DMC1 proteins still resolve separately from any archaeal RadA sequences. Taking into account recent evolutionary cell biological discoveries, our data are most consistent with a scenario whereby the asgardarchaeal host cell was evolving cytoskeletal and membrane-protein machinery that was later incorporated into eukaryotic endomembrane systems following the acquisition of mitochondria and the evolution of sex.
