## Supplementary material for "Eukaryotic recombinases duplicated after divergence from known asgardarchaeal RadA: implications for the evolution of sex during eukaryogenesis": Table of sampled archael genomes and MAGs

### Sheet: archaea
Taxon (level 1)	Taxon (level 2)	Taxon (level 3)	Species	Data	Source	Link
Cluster I	Euryarchaeota	Hydrothermarchaeota	Ca. Hydrothermarchaeota archaeon Yes71-28	Genome	Genbank	https://sra-download.ncbi.nlm.nih.gov/traces/wgs01/wgs_aux/JA/SE/JI/JASEJI01/JASEJI01.1.fsa_aa.gz
Cluster I	Euryarchaeota	Hydrothermarchaeota	Ca. Hydrothermarchaeota archaeon B51_G15	Genome	Genbank	https://sra-download.ncbi.nlm.nih.gov/traces/wgs03/wgs_aux/QM/WD/QMWD01/QMWD01.1.fsa_aa.gz
Cluster I	Euryarchaeota	Hydrothermarchaeota	Ca. Hydrothermarchaeota archaeon B60_G1	Genome	Genbank	https://sra-download.ncbi.nlm.nih.gov/traces/wgs03/wgs_aux/QM/WC/QMWC01/QMWC01.1.fsa_aa.gz
Cluster I	Euryarchaeota	Methanococcales	Methanococcus vannielii	Genome	Genbank	https://ftp.ncbi.nlm.nih.gov/genomes/all/GCF/000/017/165/GCF_000017165.1_ASM1716v1/GCF_000017165.1_ASM1716v1_protein.faa.gz
Cluster I	Euryarchaeota	Methanococcales	Methanocaldococcus bathoardescens	Genome	Genbank	https://ftp.ncbi.nlm.nih.gov/genomes/all/GCF/000/739/065/GCF_000739065.1_ASM73906v1/GCF_000739065.1_ASM73906v1_protein.faa.gz
Cluster I	Euryarchaeota	Methanococcales	Methanotorris formicicus	Genome	Genbank	https://ftp.ncbi.nlm.nih.gov/genomes/all/GCF/000/243/455/GCF_000243455.1_ASM24345v2/GCF_000243455.1_ASM24345v2_protein.faa.gz
Cluster I	Euryarchaeota	Methanobacteriales	Methanobacterium subterraneum	Genome	Genbank	https://ftp.ncbi.nlm.nih.gov/genomes/all/GCF/002/813/695/GCF_002813695.1_ASM281369v1/GCF_002813695.1_ASM281369v1_protein.faa.gz
Cluster I	Euryarchaeota	Methanobacteriales	Methanobrevibacter cuticularis	Genome	Genbank	https://ftp.ncbi.nlm.nih.gov/genomes/all/GCF/001/639/285/GCF_001639285.1_ASM163928v1/GCF_001639285.1_ASM163928v1_protein.faa.gz
Cluster I	Euryarchaeota	Methanobacteriales	Methanothermobacter marburgensis Marburg	Genome	Genbank	https://ftp.ncbi.nlm.nih.gov/genomes/all/GCF/000/145/295/GCF_000145295.1_ASM14529v1/GCF_000145295.1_ASM14529v1_protein.faa.gz
Cluster I	Euryarchaeota	Methanopyrales	Methanopyrus sp. KOL6	Genome	Genbank	https://ftp.ncbi.nlm.nih.gov/genomes/all/GCF/002/201/915/GCF_002201915.1_ASM220191v1/GCF_002201915.1_ASM220191v1_protein.faa.gz
Cluster I	Euryarchaeota	Methanopyrales	Methanopyrus sp. SNP6	Genome	Genbank	https://ftp.ncbi.nlm.nih.gov/genomes/all/GCF/002/201/895/GCF_002201895.1_ASM220189v1/GCF_002201895.1_ASM220189v1_protein.faa.gz
Cluster I	Euryarchaeota	Methanopyrales	Methanopyrus kandleri	Genome	Genbank	https://ftp.ncbi.nlm.nih.gov/genomes/all/GCF/000/007/185/GCF_000007185.1_ASM718v1/GCF_000007185.1_ASM718v1_protein.faa.gz
Cluster I	Euryarchaeota	Hadesarchaea	Ca. Hadarchaeum yellowstonense	Genome	Genbank	https://sra-download.ncbi.nlm.nih.gov/traces/wgs03/wgs_aux/LQ/MQ/LQMQ01/LQMQ01.1.fsa_aa.gz
Cluster I	Euryarchaeota	Hadesarchaea	Hadesarchaea archaeon YNP_N21	Genome	Genbank	https://ftp.ncbi.nlm.nih.gov/genomes/all/GCA/001/515/215/GCA_001515215.1_metagenomics_assembly/GCA_001515215.1_metagenomics_assembly_protein.faa.gz
Cluster I	Euryarchaeota	Hadesarchaea	Hadesarchaea archaeon B3_Hades	Genome	Genbank	https://ftp.ncbi.nlm.nih.gov/genomes/all/GCA/005/222/995/GCA_005222995.1_ASM522299v1/GCA_005222995.1_ASM522299v1_protein.faa.gz
Cluster I	Euryarchaeota	Persephonarchaea / MSBL-1	MSBL1 archaeon SCGC-AAA261D19	Genome	Genbank	https://sra-download.ncbi.nlm.nih.gov/traces/wgs03/wgs_aux/LH/XX/LHXX01/LHXX01P.1.fsa_aa.gz
Cluster I	Euryarchaeota	Persephonarchaea / MSBL-1	MSBL1 archaeon SCGC-AAA259I09	Genome	Genbank	https://sra-download.ncbi.nlm.nih.gov/traces/wgs03/wgs_aux/LH/XR/LHXR01/LHXR01P.1.fsa_aa.gz
Cluster I	Euryarchaeota	Persephonarchaea / MSBL-1	MSBL1 archaeon SCGC-AAA261F19	Genome	Genbank	https://sra-download.ncbi.nlm.nih.gov/traces/wgs03/wgs_aux/LH/XZ/LHXZ01/LHXZ01P.1.fsa_aa.gz
Cluster I	Euryarchaeota	Thermococcales	Pyrococcus furiosus	Genome	Genbank	https://ftp.ncbi.nlm.nih.gov/genomes/all/GCF/008/245/085/GCF_008245085.1_ASM824508v1/GCF_008245085.1_ASM824508v1_protein.faa.gz
Cluster I	Euryarchaeota	Thermococcales	Palaeococcus pacificus	Genome	Genbank	https://ftp.ncbi.nlm.nih.gov/genomes/all/GCF/000/725/425/GCF_000725425.1_ASM72542v1/GCF_000725425.1_ASM72542v1_protein.faa.gz
Cluster I	Euryarchaeota	Thermococcales	Thermococcus peptonophilus	Genome	Genbank	https://ftp.ncbi.nlm.nih.gov/genomes/all/GCF/001/592/435/GCF_001592435.1_ASM159243v1/GCF_001592435.1_ASM159243v1_protein.faa.gz
Cluster I	Euryarchaeota	Theionarchaeia	Theionarchaea archaeon DG-70	Genome	Genbank	https://sra-download.ncbi.nlm.nih.gov/traces/wgs03/wgs_aux/LS/SB/LSSB01/LSSB01.1.fsa_aa.gz
Cluster I	Euryarchaeota	Theionarchaeia	Theionarchaea archaeon Yap125	Genome	Genbank	https://ftp.ncbi.nlm.nih.gov/genomes/all/GCA/019/008/625/GCA_019008625.1_ASM1900862v1/GCA_019008625.1_ASM1900862v1_protein.faa.gz
Cluster I	Euryarchaeota	Theionarchaeia	Theionarchaea archaeon SZ_6-8	Genome	Genbank	https://ftp.ncbi.nlm.nih.gov/genomes/all/GCA/018/992/805/GCA_018992805.1_ASM1899280v1/GCA_018992805.1_ASM1899280v1_protein.faa.gz
Cluster I	Euryarchaeota	Methanofastidiosa	Ca. Methanofastidiosum methylthiophilus	Genome	Genbank	https://ftp.ncbi.nlm.nih.gov/genomes/all/GCA/001/587/605/GCA_001587605.1_ASM158760v1/GCA_001587605.1_ASM158760v1_protein.faa.gz
Cluster I	Euryarchaeota	Methanofastidiosa	Ca. Methanofastidiosa archaeon MF1	Genome	Genbank	https://ftp.ncbi.nlm.nih.gov/genomes/all/GCA/013/415/765/GCA_013415765.1_ASM1341576v1/GCA_013415765.1_ASM1341576v1_protein.faa.gz
Cluster I	Euryarchaeota	Methanofastidiosa	Ca. Methanofastidiosa archaeon AS22ysBPME_302	Genome	Genbank	https://ftp.ncbi.nlm.nih.gov/genomes/all/GCA/012/799/835/GCA_012799835.1_ASM1279983v1/GCA_012799835.1_ASM1279983v1_protein.faa.gz
Cluster I	DPANN	Altiarchaeota	Ca. Altarchaeum hamiconexum	Genome	Genbank	https://ftp.ncbi.nlm.nih.gov/genomes/all/GCA/009/992/655/GCA_009992655.1_ASM999265v1/GCA_009992655.1_ASM999265v1_protein.faa.gz
Cluster I	DPANN	Altiarchaeota	Ca. Altiarchaeales archaeon WOR_SM1_86-2	Genome	Genbank	https://sra-download.ncbi.nlm.nih.gov/traces/wgs03/wgs_aux/MC/BC/MCBC01/MCBC01P.1.fsa_aa.gz
Cluster I	DPANN	Altiarchaeota	Ca. Altiarchaeales archaeon A3	Genome	Genbank	https://ftp.ncbi.nlm.nih.gov/genomes/all/GCA/002/083/985/GCA_002083985.1_ASM208398v1/GCA_002083985.1_ASM208398v1_protein.faa.gz
Cluster I	DPANN	Diapherotrites	Ca. Iainarchaeum andersonii	Genome	Genbank	https://ftp.ncbi.nlm.nih.gov/genomes/all/GCF/000/402/355/GCF_000402355.1_ASM40235v1/GCF_000402355.1_ASM40235v1_protein.faa.gz
Cluster I	DPANN	Diapherotrites	Ca. Diapherotrites archaeon CG11_big_fil_rev_8_21_14_0_20_37_9	Genome	Genbank	https://ftp.ncbi.nlm.nih.gov/genomes/all/GCA/002/762/975/GCA_002762975.1_ASM276297v1/GCA_002762975.1_ASM276297v1_protein.faa.gz
Cluster I	DPANN	Diapherotrites	Ca. Diapherotrites archaeon ADurb.Bin253	Genome	Genbank	https://ftp.ncbi.nlm.nih.gov/genomes/all/GCA/002/069/705/GCA_002069705.1_ASM206970v1/GCA_002069705.1_ASM206970v1_protein.faa.gz
Cluster I	DPANN	Micrarchaeota	Ca. Fermentimicrarchaeum limneticum	Genome	Genbank	https://ftp.ncbi.nlm.nih.gov/genomes/all/GCA/013/426/015/GCA_013426015.1_ASM1342601v1/GCA_013426015.1_ASM1342601v1_protein.faa.gz
Cluster I	DPANN	Micrarchaeota	Ca. Mancarchaeum acidiphilum Mia14	Genome	Genbank	https://ftp.ncbi.nlm.nih.gov/genomes/all/GCF/002/214/165/GCF_002214165.1_ASM221416v1/GCF_002214165.1_ASM221416v1_protein.faa.gz
Cluster I	DPANN	Micrarchaeota	Ca. Bilamarchaeum dharawalense	Genome	Genbank	https://ftp.ncbi.nlm.nih.gov/genomes/all/GCA/902/386/555/GCA_902386555.1_uncultured_DPANN_archaeon_LFW-283_2/GCA_902386555.1_uncultured_DPANN_archaeon_LFW-283_2_protein.faa.gz
Cluster I	DPANN	Nanohaloarchaeota	Ca. Nanohalobia archaeon BNXNv	Genome	Genbank	https://ftp.ncbi.nlm.nih.gov/genomes/all/GCA/029/232/205/GCA_029232205.1_ASM2923220v1/GCA_029232205.1_ASM2923220v1_protein.faa.gz
Cluster I	DPANN	Nanohaloarchaeota	Ca. Nanohaloarchaeota archaeon SVXNc	Genome	Genbank	https://ftp.ncbi.nlm.nih.gov/genomes/all/GCA/029/207/735/GCA_029207735.1_ASM2920773v1/GCA_029207735.1_ASM2920773v1_protein.faa.gz
Cluster I	DPANN	Nanohaloarchaeota	Ca. Nanohalobium constans	Genome	Genbank	https://ftp.ncbi.nlm.nih.gov/genomes/all/GCA/009/617/975/GCA_009617975.1_ASM961797v1/GCA_009617975.1_ASM961797v1_protein.faa.gz
Cluster I	DPANN	Aenigmarchaeota	Ca. Aenigmarchaeota archaeon ex4484_14	Genome	Genbank	https://ftp.ncbi.nlm.nih.gov/genomes/all/GCA/002/255/055/GCA_002255055.1_ASM225505v1/GCA_002255055.1_ASM225505v1_protein.faa.gz
Cluster I	DPANN	Aenigmarchaeota	Ca. Aenigmarchaeota archaeon CG01_land_8_20_14_3_00_37_9	Genome	Genbank	https://ftp.ncbi.nlm.nih.gov/genomes/all/GCA/002/781/145/GCA_002781145.1_ASM278114v1/GCA_002781145.1_ASM278114v1_protein.faa.gz
Cluster I	DPANN	Aenigmarchaeota	Ca. Aenigmarchaeota archaeon CG15_BIG_FIL_POST_REV_8_21_14_020_37_27	Genome	Genbank	https://ftp.ncbi.nlm.nih.gov/genomes/all/GCA/002/781/865/GCA_002781865.1_ASM278186v1/GCA_002781865.1_ASM278186v1_protein.faa.gz
Cluster I	DPANN	Huberarchaeota	Ca. Huberarchaeum crystalense CG03_land_8_20_14_0_80_31_114	Genome	Genbank	https://ftp.ncbi.nlm.nih.gov/genomes/all/GCA/002/780/595/GCA_002780595.1_ASM278059v1/GCA_002780595.1_ASM278059v1_protein.faa.gz
Cluster I	DPANN	Huberarchaeota	Ca. Huberarchaeum crystalense CG_4_9_14_0_8_um_filter_31_21	Genome	Genbank	https://ftp.ncbi.nlm.nih.gov/genomes/all/GCA/002/789/275/GCA_002789275.1_ASM278927v1/GCA_002789275.1_ASM278927v1_protein.faa.gz
Cluster I	DPANN	Huberarchaeota	Ca. Huberarchaeum crystalense CG_4_10_14_0_8_um_filter_31_133	Genome	Genbank	https://ftp.ncbi.nlm.nih.gov/genomes/all/GCA/002/785/105/GCA_002785105.1_ASM278510v1/GCA_002785105.1_ASM278510v1_protein.faa.gz
Cluster I	DPANN	Parvarchaeota	Ca. Parvarchaeum acidiphilum ARMAN-4	Genome	Genbank	https://ftp.ncbi.nlm.nih.gov/genomes/all/GCA/002/412/065/GCA_002412065.1_ASM241206v1/GCA_002412065.1_ASM241206v1_protein.faa.gz
Cluster I	DPANN	Parvarchaeota	Ca. Parvarchaeum acidophilus ARMAN-5	Genome	Genbank	https://ftp.ncbi.nlm.nih.gov/genomes/all/GCA/002/412/085/GCA_002412085.1_ASM241208v1/GCA_002412085.1_ASM241208v1_protein.faa.gz
Cluster I	DPANN	Parvarchaeota	Ca. Parvarchaeota archaeon M_DeepCast_65m_mx_140	Genome	Genbank	https://ftp.ncbi.nlm.nih.gov/genomes/all/GCA/016/866/895/GCA_016866895.1_JGI_2017-08-21/GCA_016866895.1_JGI_2017-08-21_protein.faa.gz
Cluster I	DPANN	Nanoarchaeota	Nanoarchaeum equitans	Genome	Genbank	https://ftp.ncbi.nlm.nih.gov/genomes/all/GCA/000/008/085/GCA_000008085.1_ASM808v1/GCA_000008085.1_ASM808v1_protein.faa.gz
Cluster I	DPANN	Nanoarchaeota	Ca. Nanobsidianus stetteri	Genome	Genbank	https://ftp.ncbi.nlm.nih.gov/genomes/all/GCF/003/086/415/GCF_003086415.1_ASM308641v2/GCF_003086415.1_ASM308641v2_protein.faa.gz
Cluster I	DPANN	Nanoarchaeota	Nanobdella aerobiophila	Genome	Genbank	https://ftp.ncbi.nlm.nih.gov/genomes/all/GCF/023/169/545/GCF_023169545.1_ASM2316954v1/GCF_023169545.1_ASM2316954v1_protein.faa.gz
Cluster I	DPANN	Woesearchaeota	Ca. Woesearchaeota archaeon B3_Woes	Genome	Genbank	https://ftp.ncbi.nlm.nih.gov/genomes/all/GCA/005/222/965/GCA_005222965.1_ASM522296v1/GCA_005222965.1_ASM522296v1_protein.faa.gz
Cluster I	DPANN	Woesearchaeota	Ca. Woesearchaeota archaeon CG06_land_8_20_14_3_00_33_13	Genome	Genbank	https://ftp.ncbi.nlm.nih.gov/genomes/all/GCA/002/780/105/GCA_002780105.1_ASM278010v1/GCA_002780105.1_ASM278010v1_protein.faa.gz
Cluster I	DPANN	Woesearchaeota	Ca. Woesearchaeota archaeon ex4484_78	Genome	Genbank	https://ftp.ncbi.nlm.nih.gov/genomes/all/GCA/002/254/705/GCA_002254705.1_ASM225470v1/GCA_002254705.1_ASM225470v1_protein.faa.gz
Cluster I	DPANN	Pacearchaeota	Ca. Pacearchaeota archaeon CG10_big_fil_rev_8_21_14_0_10_32_14	Genome	Genbank	https://ftp.ncbi.nlm.nih.gov/genomes/all/GCA/002/763/085/GCA_002763085.1_ASM276308v1/GCA_002763085.1_ASM276308v1_protein.faa.gz
Cluster I	DPANN	Pacearchaeota	Ca. Pacearchaeota archaeon RBG_13_36_9	Genome	Genbank	https://ftp.ncbi.nlm.nih.gov/genomes/all/GCA/001/786/395/GCA_001786395.1_ASM178639v1/GCA_001786395.1_ASM178639v1_protein.faa.gz
Cluster I	DPANN	Pacearchaeota	Ca. Pacearchaeota archaeon ex4484_26	Genome	Genbank	https://ftp.ncbi.nlm.nih.gov/genomes/all/GCA/002/254/495/GCA_002254495.1_ASM225449v1/GCA_002254495.1_ASM225449v1_protein.faa.gz
Cluster I	Asgard	Lokiarchaeales	Ca. Prometheoarchaeum syntrophicum	Genome	Genbank	https://ftp.ncbi.nlm.nih.gov/genomes/all/GCF/008/000/775/GCF_008000775.1_ASM800077v1/GCF_008000775.1_ASM800077v1_protein.faa.gz
Cluster I	Asgard	Lokiarchaeales	Ca. Lokiarchaeota archaeon CR_4	Genome	Genbank	https://ftp.ncbi.nlm.nih.gov/genomes/all/GCA/001/940/655/GCA_001940655.1_ASM194065v1/GCA_001940655.1_ASM194065v1_protein.faa.gz
Cluster I	Asgard	Lokiarchaeales	Ca. Lokiarchaeota archaeon Lokib32	Genome	Genbank	https://ftp.ncbi.nlm.nih.gov/genomes/all/GCA/005/223/125/GCA_005223125.1_ASM522312v1/GCA_005223125.1_ASM522312v1_protein.faa.gz
Cluster I	Asgard	Helarchaeales	Ca. Helarchaeota archaeon CR_Bin_291	Genome	Genbank	https://ftp.ncbi.nlm.nih.gov/genomes/all/GCA/013/375/405/GCA_013375405.1_ASM1337540v1/GCA_013375405.1_ASM1337540v1_protein.faa.gz
Cluster I	Asgard	Helarchaeales	Ca. Helarchaeota archaeon CR_Bin_143	Genome	Genbank	https://ftp.ncbi.nlm.nih.gov/genomes/all/GCA/013/375/355/GCA_013375355.1_ASM1337535v1/GCA_013375355.1_ASM1337535v1_protein.faa.gz
Cluster I	Asgard	Helarchaeales	Ca. Helarchaeota archaeon CR_Bin_097	Genome	Genbank	https://ftp.ncbi.nlm.nih.gov/genomes/all/GCA/013/375/455/GCA_013375455.1_ASM1337545v1/GCA_013375455.1_ASM1337545v1_protein.faa.gz
Cluster I	Asgard	Thorarchaeia	Ca. Thorarchaeota archaeon SMTZ-45	Genome	Genbank	https://ftp.ncbi.nlm.nih.gov/genomes/all/GCA/001/563/465/GCA_001563465.1_ASM156346v1/GCA_001563465.1_ASM156346v1_protein.faa.gz
Cluster I	Asgard	Thorarchaeia	Ca. Thorarchaeota archaeon AB_25	Genome	Genbank	https://ftp.ncbi.nlm.nih.gov/genomes/all/GCA/001/940/705/GCA_001940705.1_ASM194070v1/GCA_001940705.1_ASM194070v1_protein.faa.gz
Cluster I	Asgard	Thorarchaeia	Ca. Thorarchaeota archaeon SMTZ1-83	Genome	Genbank	https://ftp.ncbi.nlm.nih.gov/genomes/all/GCA/001/563/325/GCA_001563325.1_ASM156332v1/GCA_001563325.1_ASM156332v1_protein.faa.gz
Cluster I	Asgard	Hermodarchaeia	Hermodarchaeia WORB2	Genome	Eme et al. 2023, Nature	https://doi.org/10.6084/m9.figshare.22678789
Cluster I	Asgard	Heimdallarchaeaceae	Ca. Heimdallarchaeota archaeon AB_125	Genome	Genbank	https://sra-download.ncbi.nlm.nih.gov/traces/wgs03/wgs_aux/ME/HH/MEHH01/MEHH01P.1.fsa_aa.gz
Cluster I	Asgard	Heimdallarchaeaceae	Ca. Heimdallarchaeota archaeon B3_Heim	Genome	Genbank	https://sra-download.ncbi.nlm.nih.gov/traces/wgs03/wgs_aux/NJ/BF/NJBF01/NJBF01P.1.fsa_aa.gz
Cluster I	Asgard	Heimdallarchaeaceae	Ca. Heimdallarchaeota archaeon LC_2	Genome	Genbank	https://sra-download.ncbi.nlm.nih.gov/traces/wgs03/wgs_aux/MD/VR/MDVR01/MDVR01P.1.fsa_aa.gz
Cluster I	Asgard	Kariarchaeaceae	Kariarchaeaceae archaeon RS678	Genome	Genbank	https://ftp.ncbi.nlm.nih.gov/genomes/all/GCA/002/728/275/GCA_002728275.1_ASM272827v1/GCA_002728275.1_ASM272827v1_protein.faa.gz
Cluster I	Asgard	Kariarchaeaceae	Kariarchaeaceae archaeon LC_2	Genome	Genbank	https://ftp.ncbi.nlm.nih.gov/genomes/all/GCA/001/940/725/GCA_001940725.1_ASM194072v1/GCA_001940725.1_ASM194072v1_protein.faa.gz
Cluster I	Asgard	Gerdarchaeales	Gerdarchaeales archaeon ABR14	Genome	Eme et al. 2023, Nature	https://doi.org/10.6084/m9.figshare.22678789
Cluster I	Asgard	Gerdarchaeales	Gerdarchaeales archaeon GBS08	Genome	Eme et al. 2023, Nature	https://doi.org/10.6084/m9.figshare.22678789
Cluster I	Asgard	Gerdarchaeales	Gerdarchaeales archaeon GBS09	Genome	Eme et al. 2023, Nature	https://doi.org/10.6084/m9.figshare.22678789
Cluster I	Asgard	Njordarchaeales	Njordarchaeales archaeon A173	Genome	Eme et al. 2023, Nature	https://doi.org/10.6084/m9.figshare.22678789
Cluster I	Asgard	Njordarchaeales	Njordarchaeales archaeon GBS15	Genome	Eme et al. 2023, Nature	https://doi.org/10.6084/m9.figshare.22678789
Cluster I	Asgard	Njordarchaeales	Njordarchaeales archaeon TNS08	Genome	Eme et al. 2023, Nature	https://doi.org/10.6084/m9.figshare.22678789
Cluster I	Asgard	Hodarchaeales	Hodarchaeales archaeon WORE3	Genome	Eme et al. 2023, Nature	https://doi.org/10.6084/m9.figshare.22678789
Cluster I	Asgard	Sifarchaeia	Sifarchaeia archaeon WORA1	Genome	Eme et al. 2023, Nature	https://doi.org/10.6084/m9.figshare.22678789
Cluster I	Asgard	Baldrarchaeia	Baldrarchaeia archaeon GBS02	Genome	Eme et al. 2023, Nature	https://doi.org/10.6084/m9.figshare.22678789
Cluster I	Asgard	Baldrarchaeia	Baldrarchaeia archaeon GBS03	Genome	Eme et al. 2023, Nature	https://doi.org/10.6084/m9.figshare.22678789
Cluster I	Asgard	Baldrarchaeia	Baldrarchaeia archaeon GBS04	Genome	Eme et al. 2023, Nature	https://doi.org/10.6084/m9.figshare.22678789
Cluster I	Asgard	Odinarchaeia	Ca. Odinarchaeum yellowstonii	Genome	Genbank	https://ftp.ncbi.nlm.nih.gov/genomes/all/GCA/001/940/665/GCA_001940665.2_ASM194066v2/GCA_001940665.2_ASM194066v2_protein.faa.gz
Cluster I	Asgard	Odinarchaeia	Ca. Odinarchaeota archaeon AUK159	Genome	Genbank	https://ftp.ncbi.nlm.nih.gov/genomes/all/GCA/021/162/905/GCA_021162905.1_ASM2116290v1/GCA_021162905.1_ASM2116290v1_protein.faa.gz
Cluster I	Asgard	Odinarchaeia	Odinarchaeia archaeon RPA3	Genome	Eme et al. 2023, Nature	https://doi.org/10.6084/m9.figshare.22678789
Cluster I	Asgard	Jordarchaeia	Jordarchaeia archaeon GBS05	Genome	Eme et al. 2023, Nature	https://doi.org/10.6084/m9.figshare.22678789
Cluster I	Asgard	Jordarchaeia	Jordarchaeia archaeon QZMA23B3	Genome	Eme et al. 2023, Nature	https://doi.org/10.6084/m9.figshare.22678789
Cluster I	Asgard	Jordarchaeia	Jordarchaeia archaeon RPF2	Genome	Eme et al. 2023, Nature	https://doi.org/10.6084/m9.figshare.22678789
Cluster I	TACK	Korarchaeota	Ca. Korarchaeum cryptofilum	Genome	Genbank	https://ftp.ncbi.nlm.nih.gov/genomes/all/GCF/003/948/265/GCF_003948265.1_ASM394826v1/GCF_003948265.1_ASM394826v1_protein.faa.gz
Cluster I	TACK	Korarchaeota	Ca. Methanodesulfokores washburnensis	Genome	Genbank	https://sra-download.ncbi.nlm.nih.gov/traces/wgs03/wgs_aux/RC/OS/RCOS01/RCOS01P.1.fsa_aa.gz
Cluster I	TACK	Korarchaeota	Ca. Korarchaeota archaeon NZ13-K	Genome	Genbank	https://sra-download.ncbi.nlm.nih.gov/traces/wgs03/wgs_aux/MA/IU/MAIU01/MAIU01P.1.fsa_aa.gz
Cluster I	TACK	Verstraetearchaeota	Ca. Methanosuratincola subterraneus	Genome	Genbank	https://ftp.ncbi.nlm.nih.gov/genomes/all/GCA/004/028/775/GCA_004028775.1_ASM402877v1/GCA_004028775.1_ASM402877v1_protein.faa.gz
Cluster I	TACK	Verstraetearchaeota	Ca. Verstraetearchaeota archaeon Bin S2	Genome	Genbank	https://ftp.ncbi.nlm.nih.gov/genomes/all/GCA/020/833/005/GCA_020833005.1_ASM2083300v1/GCA_020833005.1_ASM2083300v1_protein.faa.gz
Cluster I	TACK	Verstraetearchaeota	Ca. Verstraetearchaeota archaeon JZ-2_bin_200	Genome	Genbank	https://ftp.ncbi.nlm.nih.gov/genomes/all/GCA/029/887/795/GCA_029887795.1_ASM2988779v1/GCA_029887795.1_ASM2988779v1_protein.faa.gz
Cluster I	TACK	Marsarchaeota	Ca. Marsarchaeota G1 archaeon BE_D	Genome	Genbank	https://ftp.ncbi.nlm.nih.gov/genomes/all/GCA/003/019/595/GCA_003019595.1_ASM301959v1/GCA_003019595.1_ASM301959v1_protein.faa.gz
Cluster I	TACK	Marsarchaeota	Ca. Marsarchaeota G2 archaeon ECH_B_SAG-C16	Genome	Genbank	https://ftp.ncbi.nlm.nih.gov/genomes/all/GCA/003/019/485/GCA_003019485.1_ASM301948v1/GCA_003019485.1_ASM301948v1_protein.faa.gz
Cluster I	TACK	Marsarchaeota	Ca. Marsarchaeota G2 archaeon OSP_D	Genome	Genbank	https://ftp.ncbi.nlm.nih.gov/genomes/all/GCA/003/019/545/GCA_003019545.1_ASM301954v1/GCA_003019545.1_ASM301954v1_protein.faa.gz
Cluster I	TACK	Crenarchaeota / Thermoproteota	Ignicoccus hospitalis	Genome	Genbank	https://ftp.ncbi.nlm.nih.gov/genomes/all/GCF/000/017/945/GCF_000017945.1_ASM1794v1/GCF_000017945.1_ASM1794v1_protein.faa.gz
Cluster I	TACK	Crenarchaeota / Thermoproteota	Staphylothermus marinus	Genome	Genbank	https://ftp.ncbi.nlm.nih.gov/genomes/all/GCF/000/015/945/GCF_000015945.1_ASM1594v1/GCF_000015945.1_ASM1594v1_protein.faa.gz
Cluster I	TACK	Crenarchaeota / Thermoproteota	Sulfodiicoccus acidiphilus	Genome	Genbank	https://ftp.ncbi.nlm.nih.gov/genomes/all/GCF/014/648/235/GCF_014648235.1_ASM1464823v1/GCF_014648235.1_ASM1464823v1_protein.faa.gz
Cluster I	TACK	Bathyarchaeota	Bathyarchaeota archaeon AD8-1	Genome	Genbank	https://ftp.ncbi.nlm.nih.gov/genomes/all/GCA/001/273/385/GCA_001273385.1_ASM127338v1/GCA_001273385.1_ASM127338v1_protein.faa.gz
Cluster I	TACK	Bathyarchaeota	Bathyarchaeota archaeon SG8-32-1	Genome	Genbank	https://ftp.ncbi.nlm.nih.gov/genomes/all/GCA/001/273/345/GCA_001273345.1_ASM127334v1/GCA_001273345.1_ASM127334v1_protein.faa.gz
Cluster I	TACK	Bathyarchaeota	Bathyarchaeota archaeon DG-45	Genome	Genbank	https://ftp.ncbi.nlm.nih.gov/genomes/all/GCA/001/273/415/GCA_001273415.1_ASM127341v1/GCA_001273415.1_ASM127341v1_protein.faa.gz
Cluster I	TACK	Thaumarchaeota / Nitrososphaerota	Ca. Nitrosocaldus islandicus	Genome	Genbank	https://ftp.ncbi.nlm.nih.gov/genomes/all/GCF/002/906/215/GCF_002906215.1_ASM290621v1/GCF_002906215.1_ASM290621v1_protein.faa.gz
Cluster I	TACK	Thaumarchaeota / Nitrososphaerota	Nitrososphaera viennensis	Genome	Genbank	https://ftp.ncbi.nlm.nih.gov/genomes/all/GCF/000/698/785/GCF_000698785.1_ASM69878v1/GCF_000698785.1_ASM69878v1_protein.faa.gz
Cluster I	TACK	Thaumarchaeota / Nitrososphaerota	Conexivisphaera calida	Genome	Genbank	https://ftp.ncbi.nlm.nih.gov/genomes/all/GCF/013/340/765/GCF_013340765.1_NAS2_1.0/GCF_013340765.1_NAS2_1.0_protein.faa.gz
Cluster I	TACK	Aigarchaeota	Aigarchaeota archaeon GMQ bin_10	Genome	JGI	https://genome.jgi.doe.gov/portal/pages/dynamicOrganismDownload.jsf?organism=IMG_2718217646
Cluster I	TACK	Aigarchaeota	Aigarchaeota archaeon JZ bin_10	Genome	JGI	https://genome.jgi.doe.gov/portal/pages/dynamicOrganismDownload.jsf?organism=IMG_2718217645
Cluster I	TACK	Aigarchaeota	Aigarchaeota archaeon JZ bin_19	Genome	JGI	https://genome.jgi.doe.gov/portal/pages/dynamicOrganismDownload.jsf?organism=IMG_2718217644
Cluster I	TACK	Geothermarchaeota	Ca. Geothermarchaeota archaeon ex4572_27	Genome	Genbank	https://ftp.ncbi.nlm.nih.gov/genomes/all/GCA/002/412/205/GCA_002412205.1_ASM241220v1/GCA_002412205.1_ASM241220v1_protein.faa.gz
Cluster I	TACK	Geothermarchaeota	Ca. Geothermarchaeota archaeon B21_G17	Genome	Genbank	https://ftp.ncbi.nlm.nih.gov/genomes/all/GCA/003/661/505/GCA_003661505.1_ASM366150v1/GCA_003661505.1_ASM366150v1_protein.faa.gz
Cluster I	TACK	Geothermarchaeota	Ca. Geothermarchaeota archaeon UWMA-0249	Genome	Genbank	https://ftp.ncbi.nlm.nih.gov/genomes/all/GCA/012/961/325/GCA_012961325.1_ASM1296132v1/GCA_012961325.1_ASM1296132v1_protein.faa.gz
Cluster II	Euryarchaeota	Izemarchaea / Thermoprofundales	Thermoplasmata archaeon B1_G6	Genome	Genbank	https://ftp.ncbi.nlm.nih.gov/genomes/all/GCA/003/650/035/GCA_003650035.1_ASM365003v1/GCA_003650035.1_ASM365003v1_protein.faa.gz
Cluster II	Euryarchaeota	Izemarchaea / Thermoprofundales	Thermoplasmata archaeon B18_G2	Genome	Genbank	https://ftp.ncbi.nlm.nih.gov/genomes/all/GCA/003/651/105/GCA_003651105.1_ASM365110v1/GCA_003651105.1_ASM365110v1_protein.faa.gz
Cluster II	Euryarchaeota	Izemarchaea / Thermoprofundales	Thermoplasmatales archaeon SCGC_AB-539-N05	Genome	Genbank	https://ftp.ncbi.nlm.nih.gov/genomes/all/GCA/000/349/645/GCA_000349645.1_GATC/GCA_000349645.1_GATC_protein.faa.gz
Cluster II	Euryarchaeota	Thalassoarchaea	Ca. Thalassoarchaea betae Cayman_51_deep	Genome	Genbank	https://ftp.ncbi.nlm.nih.gov/genomes/all/GCA/003/193/925/GCA_003193925.1_ASM319392v1/GCA_003193925.1_ASM319392v1_protein.faa.gz
Cluster II	Euryarchaeota	Thalassoarchaea	Ca. Thalassoarchaea betae ALOHA_A2.5_134	Genome	Genbank	https://ftp.ncbi.nlm.nih.gov/genomes/all/GCA/022/448/685/GCA_022448685.1_ASM2244868v1/GCA_022448685.1_ASM2244868v1_protein.faa.gz
Cluster II	Euryarchaeota	Thalassoarchaea	Ca. Thalassoarchaea betae ALOHA_A2.5_135	Genome	Genbank	https://ftp.ncbi.nlm.nih.gov/genomes/all/GCA/022/448/665/GCA_022448665.1_ASM2244866v1/GCA_022448665.1_ASM2244866v1_protein.faa.gz
Cluster II	Euryarchaeota	Pontarchaea / MG-III	Marine Group III euryarchaeote CG-Bathy1	Genome	Genbank	https://ftp.ncbi.nlm.nih.gov/genomes/all/GCA/001/875/425/GCA_001875425.1_ASM187542v1/GCA_001875425.1_ASM187542v1_protein.faa.gz
Cluster II	Euryarchaeota	Pontarchaea / MG-III	Marine Group III euryarchaeote CG-Epi1	Genome	Genbank	https://ftp.ncbi.nlm.nih.gov/genomes/all/GCA/001/875/345/GCA_001875345.1_ASM187534v1/GCA_001875345.1_ASM187534v1_protein.faa.gz
Cluster II	Euryarchaeota	Pontarchaea / MG-III	Marine Group III euryarchaeote CG-Epi2	Genome	Genbank	https://ftp.ncbi.nlm.nih.gov/genomes/all/GCA/001/875/465/GCA_001875465.1_ASM187546v1/GCA_001875465.1_ASM187546v1_protein.faa.gz
Cluster II	Euryarchaeota	SG8-5	Ca. Proteinoplasmatales archaeon SG8-5	Genome	Genbank	https://ftp.ncbi.nlm.nih.gov/genomes/all/GCA/001/595/885/GCA_001595885.1_ASM159588v1/GCA_001595885.1_ASM159588v1_protein.faa.gz
Cluster II	Euryarchaeota	Methanomassiliicoccales	Methanomassiliicoccus luminyensis	Genome	Genbank	https://ftp.ncbi.nlm.nih.gov/genomes/all/GCF/000/308/215/GCF_000308215.1_ASM30821v1/GCF_000308215.1_ASM30821v1_protein.faa.gz
Cluster II	Euryarchaeota	Methanomassiliicoccales	Ca. Methanomethylophilus alvus	Genome	Genbank	https://ftp.ncbi.nlm.nih.gov/genomes/all/GCF/000/300/255/GCF_000300255.2_ASM30025v2/GCF_000300255.2_ASM30025v2_protein.faa.gz
Cluster II	Euryarchaeota	Methanomassiliicoccales	Ca. Methanoplasma termitum	Genome	Genbank	https://ftp.ncbi.nlm.nih.gov/genomes/all/GCF/000/800/805/GCF_000800805.1_ASM80080v1/GCF_000800805.1_ASM80080v1_protein.faa.gz
Cluster II	Euryarchaeota	Thermoplasmatales	Thermoplasma volcanium	Genome	Genbank	https://ftp.ncbi.nlm.nih.gov/genomes/all/GCF/000/011/185/GCF_000011185.1_ASM1118v1/GCF_000011185.1_ASM1118v1_protein.faa.gz
Cluster II	Euryarchaeota	Thermoplasmatales	Cuniculiplasma divulgatum	Genome	Genbank	https://ftp.ncbi.nlm.nih.gov/genomes/all/GCF/900/090/055/GCF_900090055.1_C.divulgatum_PM4/GCF_900090055.1_C.divulgatum_PM4_protein.faa.gz
Cluster II	Euryarchaeota	Thermoplasmatales	Ferroplasma acidarmanus	Genome	Genbank	https://ftp.ncbi.nlm.nih.gov/genomes/all/GCF/000/152/265/GCF_000152265.2_ASM15226v2/GCF_000152265.2_ASM15226v2_protein.faa.gz
Cluster II	Euryarchaeota	Acidiprofundales	Aciduliprofundum boonei	Genome	Genbank	https://ftp.ncbi.nlm.nih.gov/genomes/all/GCF/000/025/665/GCF_000025665.1_ASM2566v1/GCF_000025665.1_ASM2566v1_protein.faa.gz
Cluster II	Euryarchaeota	Acidiprofundales	Aciduliprofundum archaeon ARK-15	Genome	Genbank	https://ftp.ncbi.nlm.nih.gov/genomes/all/GCA/002/878/135/GCA_002878135.1_ASM287813v1/GCA_002878135.1_ASM287813v1_protein.faa.gz
Cluster II	Euryarchaeota	Acidiprofundales	Aciduliprofundum archaeon HyVt-118	Genome	Genbank	https://ftp.ncbi.nlm.nih.gov/genomes/all/GCA/011/042/535/GCA_011042535.1_ASM1104253v1/GCA_011042535.1_ASM1104253v1_protein.faa.gz
Cluster II	Euryarchaeota	Archaeoglobales	Archaeoglobus fulgidus	Genome	Genbank	https://ftp.ncbi.nlm.nih.gov/genomes/all/GCF/000/734/035/GCF_000734035.1_ASM73403v1/GCF_000734035.1_ASM73403v1_protein.faa.gz
Cluster II	Euryarchaeota	Archaeoglobales	Ferroglobus placidus	Genome	Genbank	https://ftp.ncbi.nlm.nih.gov/genomes/all/GCF/000/025/505/GCF_000025505.1_ASM2550v1/GCF_000025505.1_ASM2550v1_protein.faa.gz
Cluster II	Euryarchaeota	Archaeoglobales	Geoglobus ahangari	Genome	Genbank	https://ftp.ncbi.nlm.nih.gov/genomes/all/GCF/001/006/045/GCF_001006045.1_ASM100604v1/GCF_001006045.1_ASM100604v1_protein.faa.gz
Cluster II	Euryarchaeota	Halobacteria	Halobacterium salinarum	Genome	Genbank	https://ftp.ncbi.nlm.nih.gov/genomes/all/GCF/004/799/605/GCF_004799605.1_ASM479960v1/GCF_004799605.1_ASM479960v1_protein.faa.gz
Cluster II	Euryarchaeota	Halobacteria	Halorutilus salinus	Genome	Genbank	https://ftp.ncbi.nlm.nih.gov/genomes/all/GCF/026/242/195/GCF_026242195.1_ASM2624219v1/GCF_026242195.1_ASM2624219v1_protein.faa.gz
Cluster II	Euryarchaeota	Halobacteria	Natrinema thermotolerans	Genome	Genbank	https://ftp.ncbi.nlm.nih.gov/genomes/all/GCF/000/710/605/GCF_000710605.1_HTGA29.1/GCF_000710605.1_HTGA29.1_protein.faa.gz
Cluster II	Euryarchaeota	Methanonatronarchaea	Methanonatronarchaeum thermophilum	Genome	Genbank	https://ftp.ncbi.nlm.nih.gov/genomes/all/GCF/002/153/915/GCF_002153915.1_ASM215391v1/GCF_002153915.1_ASM215391v1_protein.faa.gz
Cluster II	Euryarchaeota	Methanonatronarchaea	Methanonatronarchaeales archaeon SuakinDeep_MAG71_5	Genome	Genbank	https://sra-download.ncbi.nlm.nih.gov/traces/wgs01/wgs_aux/JA/AN/XF/JAANXF01/JAANXF01.1.fsa_aa.gz
Cluster II	Euryarchaeota	Methanonatronarchaea	Methanonatronarchaeales archaeon Mnatro-ASL	Genome	Genbank	https://sra-download.ncbi.nlm.nih.gov/traces/wgs03/wgs_aux/RY/FX/RYFX01/RYFX01P.1.fsa_aa.gz
Cluster II	Euryarchaeota	Methanophagales	Ca. Methanoxibalbensis ujae	Genome	Genbank	https://ftp.ncbi.nlm.nih.gov/genomes/all/GCA/026/134/085/GCA_026134085.1_ASM2613408v1/GCA_026134085.1_ASM2613408v1_protein.faa.gz
Cluster II	Euryarchaeota	Methanophagales	Ca. Methanospirare jalkutatii	Genome	Genbank	https://ftp.ncbi.nlm.nih.gov/genomes/all/GCA/025/962/715/GCA_025962715.1_ASM2596271v1/GCA_025962715.1_ASM2596271v1_protein.faa.gz
Cluster II	Euryarchaeota	Methanophagales	Methanophagales archaeon ANME-1-THS	Genome	Genbank	https://ftp.ncbi.nlm.nih.gov/genomes/all/GCA/004/212/135/GCA_004212135.1_ASM421213v1/GCA_004212135.1_ASM421213v1_protein.faa.gz
Cluster II	Euryarchaeota	Syntrophoarchaeales	Ca. Syntrophoarchaeum butanivorans	Genome	Genbank	https://ftp.ncbi.nlm.nih.gov/genomes/all/GCA/001/766/825/GCA_001766825.1_ASM176682v1/GCA_001766825.1_ASM176682v1_protein.faa.gz
Cluster II	Euryarchaeota	Syntrophoarchaeales	Ca. Syntrophoarchaeum sp. WYZ-LMO15	Genome	Genbank	https://ftp.ncbi.nlm.nih.gov/genomes/all/GCA/003/601/555/GCA_003601555.1_ASM360155v1/GCA_003601555.1_ASM360155v1_protein.faa.gz
Cluster II	Euryarchaeota	Syntrophoarchaeales	Ca. Syntrophoarchaeum caldarius	Genome	Genbank	https://ftp.ncbi.nlm.nih.gov/genomes/all/GCA/001/766/815/GCA_001766815.1_ASM176681v1/GCA_001766815.1_ASM176681v1_protein.faa.gz
Cluster II	Euryarchaeota	Methanosarcinales	Methanosarcina mazei	Genome	Genbank	https://ftp.ncbi.nlm.nih.gov/genomes/all/GCF/000/007/065/GCF_000007065.1_ASM706v1/GCF_000007065.1_ASM706v1_protein.faa.gz
Cluster II	Euryarchaeota	Methanosarcinales	Methanococcoides alaskense	Genome	Genbank	https://ftp.ncbi.nlm.nih.gov/genomes/all/GCF/027/594/145/GCF_027594145.1_ASM2759414v1/GCF_027594145.1_ASM2759414v1_protein.faa.gz
Cluster II	Euryarchaeota	Methanosarcinales	Methermicoccus shengliensis	Genome	Genbank	https://ftp.ncbi.nlm.nih.gov/genomes/all/GCF/000/711/905/GCF_000711905.1_ASM71190v1/GCF_000711905.1_ASM71190v1_protein.faa.gz
Cluster II	Euryarchaeota	Methanomicrobiales	Methanoplanus limicola	Genome	Genbank	https://ftp.ncbi.nlm.nih.gov/genomes/all/GCF/000/243/255/GCF_000243255.1_ASM24325v1/GCF_000243255.1_ASM24325v1_protein.faa.gz
Cluster II	Euryarchaeota	Methanomicrobiales	Methanocalculus alkaliphilus	Genome	Genbank	https://ftp.ncbi.nlm.nih.gov/genomes/all/GCF/024/170/505/GCF_024170505.1_ASM2417050v1/GCF_024170505.1_ASM2417050v1_protein.faa.gz
Cluster II	Euryarchaeota	Methanomicrobiales	Methanocorpusculum vombati	Genome	Genbank	https://ftp.ncbi.nlm.nih.gov/genomes/all/GCF/026/891/935/GCF_026891935.1_ASM2689193v1/GCF_026891935.1_ASM2689193v1_protein.faa.gz
Cluster II	Euryarchaeota	Methanocellales	Methanocella paludicola	Genome	Genbank	https://ftp.ncbi.nlm.nih.gov/genomes/all/GCF/000/011/005/GCF_000011005.1_ASM1100v1/GCF_000011005.1_ASM1100v1_protein.faa.gz
Cluster II	Euryarchaeota	Methanocellales	Methanocella arvoryzae	Genome	Genbank	https://ftp.ncbi.nlm.nih.gov/genomes/all/GCF/000/063/445/GCF_000063445.1_ASM6344v1/GCF_000063445.1_ASM6344v1_protein.faa.gz
Cluster II	Euryarchaeota	Methanocellales	Methanocella conradii	Genome	Genbank	https://ftp.ncbi.nlm.nih.gov/genomes/all/GCF/000/251/105/GCF_000251105.1_ASM25110v1/GCF_000251105.1_ASM25110v1_protein.faa.gz
